# Multiomics uncovers the epigenomic and transcriptomic response to viral and bacterial stimulation in turbot

**DOI:** 10.1101/2024.02.15.580452

**Authors:** Oscar Aramburu, Belén Gómez-Pardo, Paula Rodríguez-Villamayor, Andrés Blanco-Hortas, Jesús Lamas, Pooran Dewari, Diego Perojil-Morata, Pierre Boudinot, Daniel J. Macqueen, Carmen Bouza, Paulino Martínez

## Abstract

Uncovering the epigenomic regulation of immune responses is essential for a comprehensive understanding of host defence mechanisms, though remains poorly investigated in farmed fish. We report the first annotation of the innate immune regulatory response in the turbot genome (Scophthalmus maximus), integrating RNA-Seq with ATAC-Seq and ChIP-Seq (H3K4me3, H3K27ac and H3K27me3) data from head kidney (in vivo) and primary leukocyte cultures (in vitro) 24 hours post-stimulation with viral (poly I:C) and bacterial (inactive *Vibrio anguillarum*) mimics. Among the 8,797 differentially expressed genes (DEGs), we observed enrichment of transcriptional activation pathways in response to Vibrio and immune pathways - including interferon stimulated genes - for poly I:C. We identified notable differences in chromatin accessibility (20,617 in vitro, 59,892 in vivo) and H3K4me3-bound regions (11,454 in vitro, 10,275 in vivo) between stimulations and controls. Overlap of DEGs with promoters showing differential accessibility or histone mark binding revealed significant coupling of the transcriptome and chromatin state. DEGs with activation marks in their promoters were enriched for similar functions to the global DEG set, but not always, suggesting key regulatory genes being in poised state. Active promoters and putative enhancers were enriched in specific transcription factor binding motifs, many common to viral and bacterial responses. Finally, an in-depth analysis of immune response changes in chromatin state surrounding key DEGs encoding transcription factors was performed. This multi-omics investigation provides an improved understanding of the epigenomic basis for the turbot immune responses and provides novel functional genomic information, leverageable for disease resistance selective breeding.
