## Supplementary table 13 for "Multiomics uncovers the epigenomic and transcriptomic response to viral and bacterial stimulation in turbot"

### Sheet: Sheet1
Supplementary table 13. Upregulated TFs with binding motif enrichment predicted on DARs and DHMRs (H3K4me3 and H3K27ac) of active promoters and enhancer regions. The second column shows TF with promoters overlapping with DAR/DHMR, while the third column shows TF that are differentially expressed genes (DEGs). TF that are in both columns are underlined.
Stimulation		Transcription factor DAR/DHMR	Transcription factor DEG
poly I:C	in vitro	-	-
	in vivo	BATF, BHLHE40, PU.1, RUNX1, ZEB2	ELK4, ETV4, FRA1, IRF1, IRF8, MEF2C, PU.1, STAT3
Vibrio	in vitro	AP1, ATF1, BATF, BCL11A, BHLHE40, BHLHE41, BMYB, JUN, MYCA, EGR1, ELK1, EN1, FOS, FOSL2, FOXK1, FOXK2, FOXO1, FOXO3, FRA2, HIF1A, HIF1B, HINFP, IRF3, IRF4, IRF8, JUNB, JUND, KLF6, KLF9, MEIS1, MITF, MNT, MYB, NFkB-p65, PU.1 RUNX1, SMAD3, SP1, SP2, STAT4, USF1, USF2, ZEB2, ZNF341	ATF3, BHLHE40, BMYB, MYCA, ELF3, FOXO1, FOSL1A, FRA1, HIF1B, IRF3, IRF8, MITF, p63, STAT4
	in vivo	AP1, ATF1, ATF2, ATF4, ATF7, BATF, BCL11A, BHLHE49, BMYB, JUN, MYCA, CRE, EGR1, ELK1, EN1, ETV4, FOS, FOSL2, FOXK2, FOXO1, FOXO3, FRA2, HIF1B, HINFP, IRF3, IRF4, IRF8, JUNB, JUND, KLF6, KLF9, MAFB, MEF2A, MEF2C, MEIS1, MITF, MNT, MYB, PRDM1, PU.1, RUNX1, SMAD3, SP1, SP2, STAT3, STAT4, TCF12, USF1, USF2, ZEB2, ZNF341, ZNF711	BCL11A, CLOCK, EGR1, FRA1, MEF2C, MEIS1, ZEB2
DAR: differential accessibility regions; DHMR: differential histone modification regions
