## Supplementary table 3 for "Multiomics uncovers the epigenomic and transcriptomic response to viral and bacterial stimulation in turbot"

### Sheet: RNA-Seq
Supplementary table 3A. Summary of the sequencing metrics of the RNA-Seq data, processed with the nf-core pipeline, of the in vitro and in vivo challenges.
Sample	Total read count	Mapped and paired	%	Unmapped	%	Mean length	Mean quality
RNA_vitro_C1	67761046	66322626	97.8772	1431576	2.11268	149	35.9
RNA_vitro_C2	60102850	58571598	97.4523	1523542	2.53489	148	36
RNA_vitro_C3	62418900	61136790	97.946	1276913	2.04572	149	36
RNA_vitro_C4	75351470	73569350	97.6349	1775427	2.35619	149	35.8
RNA_vitro_C5	75557556	73384370	97.1238	2164437	2.86462	148	35.7
RNA_vitro_C6	75058068	73351164	97.7259	1699869	2.26474	149	35.8
RNA_vitro_P1	74026530	72144782	97.458	1874257	2.53187	148	35.9
RNA_vitro_P2	74227554	67112650	90.4147	7107193	9.57487	148	35.7
RNA_vitro_P3	75363788	73454624	97.4667	1900079	2.52121	148	35.8
RNA_vitro_P4	73180698	71157370	97.2352	2014594	2.7529	148	35.8
RNA_vitro_P5	76930996	74419602	96.7355	2504517	3.25554	148	35.8
RNA_vitro_P6	72840948	70950342	97.4045	1882436	2.58431	148	35.8
RNA_vitro_V1	77523886	75572214	97.4825	1943334	2.50676	149	35.8
RNA_vitro_V2	76350902	74184576	97.1627	2155983	2.82378	148	35.8
RNA_vitro_V3	82814084	80995524	97.804	1811754	2.18774	148	35.9
RNA_vitro_V4	59757080	58389662	97.7117	1360641	2.27695	148	36
RNA_vitro_V5	81543474	79482644	97.4727	2051746	2.51614	148	35.9
RNA_vitro_V6	82470758	80445030	97.5437	2017736	2.44661	148	35.9
RNA_vivo_C1	63690156	61871380	97.1443	1812806	2.84629	148	35.5
RNA_vivo_C2	65263650	63276356	96.955	1981785	3.03658	148	35.7
RNA_vivo_C3	62253944	60230520	96.7497	2018123	3.24176	149	35.9
RNA_vivo_C4	68574750	66626994	97.1597	1941340	2.83098	148	35.8
RNA_vivo_C5	67237398	65554186	97.4966	1677648	2.49511	148	36
RNA_vivo_C6	63760418	62086946	97.3754	1667509	2.61527	148	35.9
RNA_vivo_P1	61073718	59775556	97.8744	1292361	2.11607	149	36
RNA_vivo_P2	79561610	77340316	97.2081	2214267	2.78308	149	35.8
RNA_vivo_P3	71140220	69232880	97.3189	1900827	2.67194	148	35.8
RNA_vivo_P4	64250984	62878312	97.8636	1367304	2.12807	148	36
RNA_vivo_P5	59929046	58374102	97.4054	1550582	2.58736	148	36.1
RNA_vivo_P6	70413344	68633478	97.4723	1774198	2.51969	149	35.9
RNA_vivo_V1	66092028	64307994	97.3007	1778603	2.6911	148	35.9
RNA_vivo_V2	61293164	59770886	97.5164	1515918	2.47323	148	35.9
RNA_vivo_V3	61332602	59974046	97.7849	1353636	2.20704	149	36.1
RNA_vivo_V4	63298196	61835790	97.6897	1456629	2.30122	148	36
RNA_vivo_V5	71598670	69699184	97.347	1892671	2.64344	148	35.9
RNA_vivo_V6	60844498	59493926	97.7803	1344771	2.21018	149	36

### Sheet: Chromatin
Supplementary table 3B. Summary of the sequencing metrics of the ATAC-Seq and ChIP-Seq data, processed with the nf-core pipeline.
Sample	Total read count	Mapped	%	Unmapped	%	FRiP score	peaks
ATAC_vitro_C1	60546652	59127800	97.6566	1418852	2.3434	0.0509436	25019
ATAC_vitro_C2	66964068	43582359	65.0832	23381709	34.9168	0.052623	16339
ATAC_vitro_C3	67549400	67336078	99.6842	213322	0.315801	0.0483015	22171
ATAC_vitro_C4	64648160	64355406	99.5472	292754	0.452842	0.0568539	26424
ATAC_vitro_C5	57757388	44843623	77.6414	12913765	22.3586	0.0491231	18824
ATAC_vitro_C6	61140532	60754398	99.3684	386134	0.631552	0.0360402	15756
ATAC_vitro_P1	67755636	63138955	93.1863	4616681	6.81372	0.0289516	13923
ATAC_vitro_P2	52743176	15529246	29.4431	37213930	70.5569	0.00958326	733
ATAC_vitro_P3	60651234	60165552	99.1992	485682	0.800778	0.0172978	5345
ATAC_vitro_P4	61882784	61452118	99.3041	430666	0.695938	0.0809953	39257
ATAC_vitro_P5	60413984	31930535	52.8529	28483449	47.1471	0.0312772	7610
ATAC_vitro_P6	51280208	50156858	97.8094	1123350	2.19061	0.0192902	7093
ATAC_vitro_V1	212179110	119981450	56.5472	92197660	43.4528	0.168677	49286
ATAC_vitro_V2	248863296	70522225	28.3377	178341071	71.6623	0.0630277	11453
ATAC_vitro_V3	243623530	225697900	92.6421	17925630	7.35792	0.244613	66774
ATAC_vitro_V4	256624820	173886853	67.7592	82737967	32.2408	0.171677	65644
ATAC_vitro_V5	226009608	64554822	28.5629	161454786	71.4371	0.155013	16523
ATAC_vitro_V6	240281612	133197531	55.4339	107084081	44.5661	0.121764	28341
ATAC_vivo_C1	78666518	78469521	99.7496	196997	0.25042	0.253671	63889
ATAC_vivo_C2	74059384	73878939	99.7564	180445	0.243649	0.277589	75127
ATAC_vivo_C3	78466054	78260054	99.7375	206000	0.262534	0.247606	54085
ATAC_vivo_C4	64696240	64497094	99.6922	199146	0.307817	0.319803	96937
ATAC_vivo_C5	62919176	62746057	99.7249	173119	0.275145	0.219377	72067
ATAC_vivo_C6	78372420	78189906	99.7671	182514	0.23288	0.184281	46963
ATAC_vivo_P1	79207328	78989557	99.7251	217771	0.274938	0.305396	110196
ATAC_vivo_P2	65419208	65247931	99.7382	171277	0.261815	0.236416	73142
ATAC_vivo_P3	78434856	78253997	99.7694	180859	0.230585	0.292986	85584
ATAC_vivo_P4	73863270	73696389	99.7741	166881	0.225932	0.281731	81391
ATAC_vivo_P5	70994666	70784889	99.7045	209777	0.295483	0.324509	39844
ATAC_vivo_P6	65158308	64978235	99.7236	180073	0.276362	0.239391	52833
ATAC_vivo_V1	61792118	61561670	99.6271	230448	0.372941	0.293047	68230
ATAC_vivo_V2	70495466	70293501	99.7135	201965	0.286494	0.341013	36663
ATAC_vivo_V3	75307940	75080575	99.6981	227365	0.301914	0.189317	50357
ATAC_vivo_V4	63173650	63012625	99.7451	161025	0.254893	0.34678	39930
ATAC_vivo_V5	65601338	65440590	99.755	160748	0.245038	0.482659	33710
ATAC_vivo_V6	86933558	86672365	99.6995	261193	0.300451	0.378748	35285
H3K27ac_vivo_C1	93190384	92822974	99.6057	367410	0.394257	0.0162647	7669
H3K27ac_vivo_C2	92100246	91409006	99.2495	691240	0.75053	0.0198053	22660
H3K27ac_vivo_C3	99412442	98231805	98.8124	1180637	1.18761	0.0646405	9655
H3K27ac_vivo_C4	97727016	96748870	98.9991	978146	1.0009	0.0325347	9782
H3K27ac_vivo_C5	98434790	97069196	98.6127	1365594	1.38731	0.06456	18523
H3K27ac_vivo_C6	96211468	95482751	99.2426	728717	0.757412	0.03721	10274
H3K27me3_vivo_C1	107776920	107322988	99.5788	453932	0.421177	0.0262466	7361
H3K27me3_vivo_C2	94061868	93470439	99.3712	591429	0.628766	0.0153649	3943
H3K27me3_vivo_C3	101816048	101309487	99.5025	506561	0.497526	0.380991	38613
H3K27me3_vivo_C4	91036282	90509041	99.4208	527241	0.579155	0.280101	35227
H3K27me3_vivo_C5	98688268	98250453	99.5564	437815	0.443634	0.254715	33304
H3K27me3_vivo_C6	111185022	110486574	99.3718	698448	0.628185	0.261731	35941
H3K4me3_vivo_C1	102414002	101982531	99.5787	431471	0.421301	0.105231	26904
H3K4me3_vivo_C2	95258488	94669294	99.3815	589194	0.618521	0.089067	28627
H3K4me3_vivo_C3	102645648	101875629	99.2498	770019	0.750172	0.179006	44244
H3K4me3_vivo_C4	92572864	92150930	99.5442	421934	0.455786	0.121113	29304
H3K4me3_vivo_C5	92525082	92067564	99.5055	457518	0.49448	0.0934983	31628
H3K4me3_vivo_C6	106962568	105300989	98.4466	1661579	1.55342	0.13496	34425
H3K27aP_vivo_P1	97787382	97352284	99.5551	435098	0.444943	0.0517033	7717
H3K27aP_vivo_P2	97134424	96675012	99.527	459412	0.472965	0.0877538	21472
H3K27aP_vivo_P3	110179648	109048504	98.9734	1131144	1.02664	0.201732	10036
H3K27aP_vivo_P4	97253032	96345976	99.0673	907056	0.932676	0.12956	8862
H3K27aP_vivo_P5	96171538	95461872	99.2621	709666	0.737917	0.120758	8784
H3K27aP_vivo_P6	95618836	93441078	97.7225	2177758	2.27754	0.0461431	10383
H3K27me3_vivo_P1	199380460	198442551	99.5296	937909	0.470412	0.284733	37798
H3K27me3_vivo_P2	94835136	94276733	99.4112	558403	0.588814	0.162454	25618
H3K27me3_vivo_P3	93746512	92783345	98.9726	963167	1.02742	0.217161	30072
H3K27me3_vivo_P4	93543576	92639156	99.0332	904420	0.966844	0.236664	30238
H3K27me3_vivo_P5	110704418	109853498	99.2314	850920	0.768641	0.181116	24182
H3K27me3_vivo_P6	93357474	92785994	99.3879	571480	0.612142	0.090173	16815
H3K4me3_vivo_P1	95707728	95244546	99.516	463182	0.483955	0.11462	26753
H3K4me3_vivo_P2	94015872	93553590	99.5083	462282	0.491706	0.149442	25202
H3K4me3_vivo_P3	92800028	91231194	98.3094	1568834	1.69055	0.191148	28412
H3K4me3_vivo_P4	90550822	89643990	98.9985	906832	1.00146	0.270707	26910
H3K4me3_vivo_P5	103183136	102558520	99.3947	624616	0.605347	0.169524	23754
H3K4me3_vivo_P6	98545574	97980006	99.4261	565568	0.573915	0.0843799	24886
H3K27ac_vivo_V1	92207616	91676913	99.4244	530703	0.575552	0.00924732	12618
H3K27ac_vivo_V2	100692982	99047213	98.3656	1645769	1.63444	0.0785819	22115
H3K27ac_vivo_V3	100895980	100282111	99.3916	613869	0.608418	0.045652	15873
H3K27ac_vivo_V4	95225898	94388221	99.1203	837677	0.879674	0.054939	14091
H3K27ac_vivo_V5	111470948	110654751	99.2678	816197	0.732206	0.158956	17209
H3K27ac_vivo_V6	101719466	100052133	98.3609	1667333	1.63915	0.177221	14564
H3K27me3_vivo_V1	95899434	95432024	99.5126	467410	0.487396	0.205102	30714
H3K27me3_vivo_V2	94611864	94138666	99.4999	473198	0.500147	0.13479	22208
H3K27me3_vivo_V3	101008254	99524694	98.5312	1483560	1.46875	0.306107	38431
H3K27me3_vivo_V4	108480862	107890387	99.4557	590475	0.544313	0.140347	24484
H3K27me3_vivo_V5	99893128	99281176	99.3874	611952	0.612607	0.381235	39369
H3K27me3_vivo_V6	92694932	91390219	98.5925	1304713	1.40753	0.134492	25454
H3K4me3_vivo_V1	98455040	97825795	99.3609	629245	0.639119	0.200722	22779
H3K4me3_vivo_V2	109429116	108749288	99.3788	679828	0.62125	0.231545	19600
H3K4me3_vivo_V3	99084280	95971239	96.8582	3113041	3.14181	0.310143	21781
H3K4me3_vivo_V4	109594294	109058058	99.5107	536236	0.489292	0.145824	20168
H3K4me3_vivo_V5	94628034	93712668	99.0327	915366	0.967331	0.158868	18154
H3K4me3_vivo_V6	97577472	96504293	98.9002	1073179	1.09982	0.21932	18053
H3K27ac_vitro_C1	125371654	115492420	92.12	9879234	7.87996	0.00302536	927
H3K27ac_vitro_C2	95994528	90708191	94.4931	5286337	5.50691	0.0381361	8020
H3K27ac_vitro_C3	117801512	108707317	92.2801	9094195	7.71993	0.00141206	431
H3K27ac_vitro_C4	111099014	104387673	93.9591	6711341	6.04086	0.0033588	1085
H3K27ac_vitro_C5	102708410	100284548	97.6401	2423862	2.35995	0.00424893	1497
H3K27ac_vitro_C6	98414194	90493132	91.9513	7921062	8.0487	0.00173957	579
H3K27me3_vitro_C1	105724566	104405750	98.7526	1318816	1.24741	0.209992	31810
H3K27me3_vitro_C2	91277224	90566116	99.2209	711108	0.779064	0.328261	40869
H3K27me3_vitro_C3	100931766	99810004	98.8886	1121762	1.11141	0.111861	26911
H3K27me3_vitro_C4	96908062	94361387	97.3721	2546675	2.62793	0.226923	31050
H3K27me3_vitro_C5	112506800	111613099	99.2056	893701	0.794353	0.269462	34964
H3K27me3_vitro_C6	97021702	95683674	98.6209	1338028	1.3791	0.183522	32932
H3K4me3_vitro_C1	91683170	81953789	89.388	9729381	10.612	0.0740727	12773
H3K4me3_vitro_C2	100725966	96765130	96.0677	3960836	3.93229	0.171617	15513
H3K4me3_vitro_C3	108986684	107073215	98.2443	1913469	1.75569	0.0980392	18626
H3K4me3_vitro_C4	110923104	105741474	95.3286	5181630	4.67137	0.189012	17161
H3K4me3_vitro_C5	108494576	105203931	96.967	3290645	3.033	0.12987	15346
H3K4me3_vitro_C6	92342244	88063193	95.3661	4279051	4.6339	0.0977836	14572
H3K27aP_vitro_P1	94938534	90037087	94.8372	4901447	5.16276	0.00895127	2657
H3K27aP_vitro_P2	94443074	91424168	96.8035	3018906	3.19654	0.0902604	15537
H3K27aP_vitro_P3	104818568	96114793	91.6963	8703775	8.30366	0.0157733	4196
H3K27aP_vitro_P4	95186106	90813886	95.4067	4372220	4.59334	0.00780712	2085
H3K27aP_vitro_P5	99984160	97464459	97.4799	2519701	2.5201	0.00980657	2476
H3K27aP_vitro_P6	109067570	105669409	96.8844	3398161	3.11565	0.00826267	2438
H3K27me3_vitro_P1	110565130	108155733	97.8208	2409397	2.17917	0.282823	39918
H3K27me3_vitro_P2	94448538	93476649	98.971	971889	1.02901	0.305943	43442
H3K27me3_vitro_P3	97431552	96295570	98.8341	1135982	1.16593	0.248518	38694
H3K27me3_vitro_P4	107144830	106785032	99.6642	359798	0.335805	0.28801	45289
H3K27me3_vitro_P5	89049130	88510787	99.3955	538343	0.604546	0.300925	49249
H3K27me3_vitro_P6	99260038	98683095	99.4188	576943	0.581244	0.261203	45871
H3K4me3_vitro_P1	98523556	93962770	95.3709	4560786	4.62913	0.107501	15872
H3K4me3_vitro_P2	90858290	86316969	95.0018	4541321	4.99825	0.177846	16655
H3K4me3_vitro_P3	96462634	90507491	93.8265	5955143	6.17352	0.150957	17345
H3K4me3_vitro_P4	97085328	93606795	96.417	3478533	3.58296	0.165868	17277
H3K4me3_vitro_P5	94905652	92978868	97.9698	1926784	2.03021	0.175826	16806
H3K4me3_vitro_P6	100902736	97456137	96.5842	3446599	3.41576	0.117641	16239
H3K27ac_vitro_V1	98485146	91611124	93.0202	6874022	6.97976	0.03332	6954
H3K27ac_vitro_V2	104321736	97009846	92.991	7311890	7.00898	0.0958215	14593
H3K27ac_vitro_V3	165571360	151003316	91.2014	14568044	8.79865	0.0211061	5310
H3K27ac_vitro_V4	93857006	88030926	93.7926	5826080	6.2074	0.0499437	9071
H3K27ac_vitro_V5	91596846	87210695	95.2115	4386151	4.78854	0.0815331	11992
H3K27ac_vitro_V6	111630730	102483358	91.8057	9147372	8.19431	0.0303611	6694
H3K27me3_vitro_V1	118676978	117925498	99.3668	751480	0.633215	0.267782	36962
H3K27me3_vitro_V2	96258716	95173746	98.8729	1084970	1.12714	0.339105	38264
H3K27me3_vitro_V3	94344546	93553296	99.1613	791250	0.838681	0.315368	46583
H3K27me3_vitro_V4	97260342	96377656	99.0925	882686	0.90755	0.38902	38522
H3K27me3_vitro_V5	112383442	111513795	99.2262	869647	0.773821	0.388302	39643
H3K27me3_vitro_V6	104940508	104308151	99.3974	632357	0.602586	0.332558	37145
H3K4me3_vitro_V1	99179700	94105104	94.8834	5074596	5.11657	0.216285	15322
H3K4me3_vitro_V2	99164218	91939079	92.714	7225139	7.28603	0.232337	15089
H3K4me3_vitro_V3	95327372	89859212	94.2638	5468160	5.73619	0.204724	15207
H3K4me3_vitro_V4	97887354	90908166	92.8702	6979188	7.12982	0.278085	15946
H3K4me3_vitro_V5	91042746	83986854	92.2499	7055892	7.75009	0.311197	15060
H3K4me3_vitro_V6	95159560	91545613	96.2022	3613947	3.79778	0.283576	14844
