## Supplementary table 7 for "Multiomics uncovers the epigenomic and transcriptomic response to viral and bacterial stimulation in turbot"

### Sheet: Sheet1
Supplementary table 7. ChIP-Seq and ChIPmentation turbot blacklist of low mappability and high input signal regions.
Chromosome	start position	end position	Type of region
chr1	0	328200	High Signal Region
chr1	355400	459300	High Signal Region
chr1	512000	515100	Low Mappability
chr1	612000	679300	Low Mappability
chr1	886700	889300	High Signal Region
chr1	922300	997400	Low Mappability
chr1	5612100	5627400	High Signal Region
chr1	5663400	5713500	High Signal Region
chr1	5844900	5846800	Low Mappability
chr1	6157100	6182500	Low Mappability
chr1	6551600	6642500	Low Mappability
chr1	7121800	7136600	High Signal Region
chr1	8718800	8732700	High Signal Region
chr1	12075200	12084900	High Signal Region
chr1	12240400	12252100	High Signal Region
chr1	12282700	12801500	High Signal Region
chr1	14427800	14455800	High Signal Region
chr1	16186200	16263700	Low Mappability
chr1	16921700	16945000	High Signal Region
chr1	17114400	17133800	Low Mappability
chr1	17523100	17558700	Low Mappability
chr1	19210400	19274900	Low Mappability
chr1	20395800	20419500	High Signal Region
chr1	20634800	20657500	Low Mappability
chr1	21469900	21472100	High Signal Region
chr1	22345400	22352400	High Signal Region
chr1	26379200	26407700	High Signal Region
chr1	27609600	27624500	Low Mappability
chr1	27950200	27995100	High Signal Region
chr1	28490100	28531200	High Signal Region
chr1	30650000	30651900	Low Mappability
chr1	30835600	30843700	Low Mappability
chr1	31300500	31331200	Low Mappability
chr1	31651500	31783800	High Signal Region
chr1	31850500	31992900	High Signal Region
chr2	53800	272600	High Signal Region
chr2	301300	450500	High Signal Region
chr2	481700	602800	Low Mappability
chr2	628200	653100	Low Mappability
chr2	675800	815600	Low Mappability
chr2	956900	989200	Low Mappability
chr2	1017100	1019400	High Signal Region
chr2	1480600	1497500	Low Mappability
chr2	1588400	1614100	High Signal Region
chr2	2447700	2470600	High Signal Region
chr2	2905500	2954100	Low Mappability
chr2	3031300	3077500	High Signal Region
chr2	3250200	3269300	Low Mappability
chr2	3697800	3776600	High Signal Region
chr2	4478600	4480600	Low Mappability
chr2	4735400	4760600	High Signal Region
chr2	6488900	6580300	High Signal Region
chr2	6892000	6932900	High Signal Region
chr2	10369400	10640600	High Signal Region
chr2	11295700	11297800	Low Mappability
chr2	12952600	12989200	High Signal Region
chr2	20780300	20824500	High Signal Region
chr2	22919600	22944000	High Signal Region
chr2	23771900	23789000	High Signal Region
chr2	23948400	23954000	Low Mappability
chr2	24042000	24051200	High Signal Region
chr2	24198000	24257700	Low Mappability
chr2	24454500	24475400	High Signal Region
chr2	24700900	24738400	Low Mappability
chr2	24801200	24835700	Low Mappability
chr2	24907600	24921200	Low Mappability
chr2	24943000	24972800	Low Mappability
chr2	25080100	25104100	Low Mappability
chr2	25134900	25180900	High Signal Region
chr3	0	84200	High Signal Region
chr3	427200	431000	High Signal Region
chr3	805300	895000	High Signal Region
chr3	1446200	1863500	High Signal Region
chr3	4365800	4387500	Low Mappability
chr3	5249900	5299900	High Signal Region
chr3	14612000	14633600	Low Mappability
chr3	23488200	23493200	Low Mappability
chr3	23798600	23808400	Low Mappability
chr3	24691100	24989400	High Signal Region
chr3	25293500	25665700	High Signal Region
chr4	600	66600	High Signal Region
chr4	354200	530500	Low Mappability
chr4	633700	642100	Low Mappability
chr4	667200	697500	Low Mappability
chr4	792400	845200	High Signal Region
chr4	947800	993400	Low Mappability
chr4	1020400	1088800	High Signal Region
chr4	1128500	1135700	Low Mappability
chr4	1164100	1179400	High Signal Region
chr4	1729500	1859800	High Signal Region
chr4	2082200	2099000	Low Mappability
chr4	2632800	2634800	Low Mappability
chr4	3064300	3077800	Low Mappability
chr4	3835500	3837400	Low Mappability
chr4	5816400	5818400	Low Mappability
chr4	6209200	6225900	Low Mappability
chr4	6328800	6350000	Low Mappability
chr4	11795000	11798300	High Signal Region
chr4	13768100	13770600	Low Mappability
chr4	17193800	17195800	Low Mappability
chr4	19474100	19585700	High Signal Region
chr4	19630000	19646100	High Signal Region
chr4	19941600	19986100	Low Mappability
chr4	22752200	22790500	High Signal Region
chr4	23170900	23181100	Low Mappability
chr4	26641200	26721000	High Signal Region
chr4	27979900	28133500	High Signal Region
chr4	29254600	29265900	High Signal Region
chr4	30962200	31033700	Low Mappability
chr4	31065600	31107200	Low Mappability
chr5	80100	121800	High Signal Region
chr5	154200	167000	High Signal Region
chr5	323200	411500	High Signal Region
chr5	436100	523000	Low Mappability
chr5	556300	596800	Low Mappability
chr5	649300	729800	High Signal Region
chr5	843300	901500	High Signal Region
chr5	1031600	1054600	Low Mappability
chr5	1077200	1162400	High Signal Region
chr5	1183600	1210000	High Signal Region
chr5	1234200	1319500	High Signal Region
chr5	1350100	1410000	High Signal Region
chr5	1431000	1472100	Low Mappability
chr5	1520900	1650100	High Signal Region
chr5	1673400	1816100	Low Mappability
chr5	1944200	1956900	Low Mappability
chr5	2373500	2379000	High Signal Region
chr5	2491300	2494400	Low Mappability
chr5	2853900	2856200	Low Mappability
chr5	3110700	3121500	Low Mappability
chr5	3502700	3508800	High Signal Region
chr5	3660600	3662600	Low Mappability
chr5	5321300	5323400	Low Mappability
chr5	7028000	7030000	Low Mappability
chr5	8801800	8841900	Low Mappability
chr5	11133100	11152200	Low Mappability
chr5	13001900	13019100	High Signal Region
chr5	15859800	15946200	Low Mappability
chr5	17711000	17731700	Low Mappability
chr5	19832300	19861000	High Signal Region
chr5	20215000	20225100	Low Mappability
chr5	20378800	20380800	Low Mappability
chr5	22187300	22242200	Low Mappability
chr5	23378500	23425600	High Signal Region
chr5	26466900	26538300	High Signal Region
chr5	27200700	27233200	Low Mappability
chr5	27308300	27311700	High Signal Region
chr5	28193700	29500700	High Signal Region
chr5	29668900	29692000	High Signal Region
chr5	30552900	30665500	High Signal Region
chr5	30765100	30797500	High Signal Region
chr6	1000	84900	High Signal Region
chr6	163600	201100	High Signal Region
chr6	229700	259700	Low Mappability
chr6	306100	326300	High Signal Region
chr6	354100	472600	High Signal Region
chr6	493200	547100	High Signal Region
chr6	694800	786200	High Signal Region
chr6	962200	973100	Low Mappability
chr6	995800	1079700	High Signal Region
chr6	1152700	1161400	High Signal Region
chr6	1202500	1222800	High Signal Region
chr6	1591200	1610100	High Signal Region
chr6	2614500	2676400	Low Mappability
chr6	3006900	3061300	High Signal Region
chr6	3091000	3122000	Low Mappability
chr6	3572800	3574700	Low Mappability
chr6	3672400	3674400	High Signal Region
chr6	3828900	3892400	High Signal Region
chr6	5106200	5121500	High Signal Region
chr6	5222500	5321600	Low Mappability
chr6	5805600	5817300	Low Mappability
chr6	6794600	6802400	High Signal Region
chr6	10426400	10507200	High Signal Region
chr6	11867000	11882100	High Signal Region
chr6	13161500	13170500	High Signal Region
chr6	14019000	14050100	High Signal Region
chr6	15183000	15196800	Low Mappability
chr6	15448000	15501600	High Signal Region
chr6	17232000	17233900	High Signal Region
chr6	18270000	18331500	Low Mappability
chr6	20815300	20817400	High Signal Region
chr6	21813700	21843000	High Signal Region
chr6	23890600	23995400	High Signal Region
chr6	25017600	25048700	Low Mappability
chr6	25519500	25557700	High Signal Region
chr6	27338500	27384800	High Signal Region
chr7	1200	161800	High Signal Region
chr7	184700	450300	High Signal Region
chr7	477100	547000	High Signal Region
chr7	657800	751500	High Signal Region
chr7	780000	888200	High Signal Region
chr7	1002100	1025600	Low Mappability
chr7	1150600	1160500	Low Mappability
chr7	1256700	1260200	High Signal Region
chr7	1458600	1473200	High Signal Region
chr7	1532400	1543700	High Signal Region
chr7	1806400	1824400	High Signal Region
chr7	1845000	1846900	High Signal Region
chr7	2151700	2174400	Low Mappability
chr7	2560400	2605000	Low Mappability
chr7	3045600	3047800	High Signal Region
chr7	3787600	3790400	High Signal Region
chr7	4722400	4748700	Low Mappability
chr7	6780300	6800200	High Signal Region
chr7	7824700	7851300	High Signal Region
chr7	9694000	9740800	High Signal Region
chr7	14979900	14981900	Low Mappability
chr7	15846300	15848200	Low Mappability
chr7	16393700	16449900	High Signal Region
chr7	17858000	17886100	Low Mappability
chr7	18351300	18464400	High Signal Region
chr7	21386300	21483500	High Signal Region
chr7	22202900	22207300	High Signal Region
chr7	23135100	23150200	High Signal Region
chr7	23606000	23608200	High Signal Region
chr7	23659900	23662400	Low Mappability
chr7	24885400	24892400	High Signal Region
chr7	26208900	26272000	Low Mappability
chr7	26920500	26950500	High Signal Region
chr7	27023400	27032000	High Signal Region
chr7	27146400	27160100	High Signal Region
chr7	28099000	28200300	High Signal Region
chr7	28292900	28392100	High Signal Region
chr8	1000	361800	High Signal Region
chr8	426900	477000	High Signal Region
chr8	498400	526500	Low Mappability
chr8	550500	677800	High Signal Region
chr8	699600	763500	Low Mappability
chr8	796600	830100	Low Mappability
chr8	942700	959500	High Signal Region
chr8	999800	1072300	Low Mappability
chr8	1636800	1682800	Low Mappability
chr8	3415600	3417500	Low Mappability
chr8	3578000	3579900	Low Mappability
chr8	4918600	4922400	Low Mappability
chr8	5723500	5725600	Low Mappability
chr8	6105500	6107400	Low Mappability
chr8	11656800	11684000	Low Mappability
chr8	11785200	11813500	High Signal Region
chr8	17567800	17588200	High Signal Region
chr8	22210500	22236800	High Signal Region
chr8	25606500	25851700	High Signal Region
chr9	364700	386100	Low Mappability
chr9	416200	476000	High Signal Region
chr9	614700	714800	Low Mappability
chr9	5849800	6887100	High Signal Region
chr9	8082200	8085000	Low Mappability
chr9	12665600	12678300	High Signal Region
chr9	12845900	12847900	Low Mappability
chr9	16147900	16149800	Low Mappability
chr9	19334000	19360800	Low Mappability
chr9	20598600	20627400	Low Mappability
chr9	24177100	24179100	Low Mappability
chr9	24683400	24705000	High Signal Region
chr9	24997100	24999000	Low Mappability
chr9	25434000	25487600	Low Mappability
chr9	25699500	25713300	Low Mappability
chr9	25735000	25776600	High Signal Region
chr9	25798400	26283400	High Signal Region
chr10	0	54800	High Signal Region
chr10	958400	977800	High Signal Region
chr10	1295600	1297500	Low Mappability
chr10	4085400	4190400	High Signal Region
chr10	4212500	4230400	High Signal Region
chr10	5295600	5372800	High Signal Region
chr10	5894400	6036100	High Signal Region
chr10	7966500	7969900	High Signal Region
chr10	8802800	8822700	High Signal Region
chr10	9250800	9252800	Low Mappability
chr10	12908600	12923100	High Signal Region
chr10	13857300	13860000	Low Mappability
chr10	15296300	15388400	Low Mappability
chr10	16073000	16177600	Low Mappability
chr10	18516700	18520800	Low Mappability
chr10	18840300	18852800	High Signal Region
chr10	22505000	22552600	High Signal Region
chr10	22579200	22600900	Low Mappability
chr10	22831900	22833800	Low Mappability
chr10	23233100	23267700	Low Mappability
chr10	23494400	23496400	Low Mappability
chr10	23673800	23685300	High Signal Region
chr10	23922400	23931200	Low Mappability
chr10	24041200	24059100	Low Mappability
chr10	24544100	24601200	Low Mappability
chr10	24693500	24725300	Low Mappability
chr10	24841200	24948800	High Signal Region
chr10	25349400	25431600	High Signal Region
chr10	25463600	25507500	High Signal Region
chr10	25529600	25566300	High Signal Region
chr10	25695900	25744100	High Signal Region
chr10	25770300	25902600	Low Mappability
chr10	25927900	25991700	Low Mappability
chr11	0	158600	High Signal Region
chr11	507600	514500	High Signal Region
chr11	1024100	1092300	High Signal Region
chr11	2380500	2388300	High Signal Region
chr11	2591100	2640400	Low Mappability
chr11	2776100	2790100	High Signal Region
chr11	2992700	3391400	High Signal Region
chr11	3448300	3452200	High Signal Region
chr11	3691000	3722200	High Signal Region
chr11	4088000	4123600	Low Mappability
chr11	4675700	4708500	High Signal Region
chr11	4967900	5001300	High Signal Region
chr11	6084900	6087100	Low Mappability
chr11	6155100	6186500	Low Mappability
chr11	7693700	7726000	High Signal Region
chr11	9786000	9829800	High Signal Region
chr11	9889400	9891400	Low Mappability
chr11	12693800	12696000	High Signal Region
chr11	16697600	16754300	High Signal Region
chr11	18286100	18367000	Low Mappability
chr11	19245300	19247200	Low Mappability
chr11	19287900	19291500	Low Mappability
chr11	19324200	19338600	High Signal Region
chr11	19442300	19472200	Low Mappability
chr11	19946600	19948500	Low Mappability
chr11	23608500	23637000	High Signal Region
chr11	23716900	23719300	High Signal Region
chr11	23912800	23919700	High Signal Region
chr11	24436500	24455300	High Signal Region
chr11	24532100	24547400	Low Mappability
chr11	24787900	24821700	High Signal Region
chr11	24844300	24861700	High Signal Region
chr11	25154700	25156600	Low Mappability
chr11	25374600	25386500	High Signal Region
chr11	25435100	25437000	Low Mappability
chr11	25495100	25539800	Low Mappability
chr11	25581900	25636500	High Signal Region
chr11	25663100	25785400	High Signal Region
chr11	25822300	25850400	Low Mappability
chr11	25877900	25906500	Low Mappability
chr11	25930100	25957100	Low Mappability
chr11	26041300	26127000	High Signal Region
chr12	56400	195300	High Signal Region
chr12	271900	414400	High Signal Region
chr12	436600	683000	High Signal Region
chr12	712800	814000	High Signal Region
chr12	876800	927800	High Signal Region
chr12	990800	1011200	High Signal Region
chr12	1070000	1076200	Low Mappability
chr12	1127400	1129700	Low Mappability
chr12	1629800	1643000	Low Mappability
chr12	1813500	1827100	Low Mappability
chr12	1916000	1936300	Low Mappability
chr12	1967400	1969300	Low Mappability
chr12	2221300	2223300	Low Mappability
chr12	4225700	4252300	Low Mappability
chr12	4595300	4657000	High Signal Region
chr12	6550400	6553100	High Signal Region
chr12	9417400	9419300	Low Mappability
chr12	13084300	13153500	Low Mappability
chr12	14677000	14694500	Low Mappability
chr12	14946200	14948600	Low Mappability
chr12	19351900	19385600	High Signal Region
chr12	20701500	20704000	Low Mappability
chr12	22627900	22651900	High Signal Region
chr12	22902700	22910000	Low Mappability
chr12	23486800	23506500	High Signal Region
chr12	23804500	23882200	High Signal Region
chr12	24307600	24369400	High Signal Region
chr12	24396200	25955900	High Signal Region
chr12	26310900	26315400	High Signal Region
chr12	26952300	27166600	High Signal Region
chr12	27220000	27297700	High Signal Region
chr12	27655400	27767300	Low Mappability
chr13	500	45800	High Signal Region
chr13	66700	161000	High Signal Region
chr13	183700	267400	Low Mappability
chr13	292600	481500	High Signal Region
chr13	513200	605400	Low Mappability
chr13	625700	678000	Low Mappability
chr13	899300	901700	Low Mappability
chr13	934500	981000	Low Mappability
chr13	1003600	1005600	Low Mappability
chr13	1138400	1140700	Low Mappability
chr13	1186700	1210800	Low Mappability
chr13	1990200	1992100	Low Mappability
chr13	2360400	2408900	Low Mappability
chr13	2441100	2458400	Low Mappability
chr13	2615900	2624500	Low Mappability
chr13	6761700	6789500	High Signal Region
chr13	7185300	7196500	Low Mappability
chr13	9045700	9048000	High Signal Region
chr13	9999800	10001700	Low Mappability
chr13	11479800	11481300	High Signal Region
chr13	12516100	12553100	High Signal Region
chr13	12725700	12764200	High Signal Region
chr13	20326900	20420400	High Signal Region
chr13	20502600	20530000	High Signal Region
chr13	22589000	22852500	High Signal Region
chr13	23120200	23224800	High Signal Region
chr13	23347400	23442700	High Signal Region
chr13	25218800	25281000	High Signal Region
chr14	143800	318300	High Signal Region
chr14	372100	401000	Low Mappability
chr14	874300	919700	High Signal Region
chr14	3087700	3421200	High Signal Region
chr14	12396500	12398400	Low Mappability
chr14	13283100	13285500	Low Mappability
chr14	18205800	18208900	Low Mappability
chr14	18496300	18523000	High Signal Region
chr14	19139900	19162400	Low Mappability
chr14	20462300	20464400	Low Mappability
chr14	21129000	21179800	Low Mappability
chr14	21418900	21434700	Low Mappability
chr14	21647000	21669400	Low Mappability
chr14	21843000	21971800	Low Mappability
chr14	21994300	21998700	Low Mappability
chr14	22057700	22189300	Low Mappability
chr14	22543900	22648200	Low Mappability
chr14	23172200	23203600	High Signal Region
chr15	0	61400	High Signal Region
chr15	146900	274300	Low Mappability
chr15	1348400	1379500	High Signal Region
chr15	2596700	2759500	High Signal Region
chr15	2961000	3241100	High Signal Region
chr15	3486300	3669400	High Signal Region
chr15	3689900	4636300	High Signal Region
chr15	14328400	14339600	Low Mappability
chr15	16633800	16663100	Low Mappability
chr15	18172400	18217300	High Signal Region
chr15	21238700	21268200	Low Mappability
chr15	21413300	21435100	Low Mappability
chr15	21513900	21541000	Low Mappability
chr15	21703700	21764800	Low Mappability
chr15	21830500	21849900	Low Mappability
chr15	22114800	22117400	Low Mappability
chr15	22753200	22768900	Low Mappability
chr15	22835400	22845200	Low Mappability
chr15	23040600	23058800	Low Mappability
chr15	23169700	23270000	Low Mappability
chr15	23292600	23294500	Low Mappability
chr15	23315600	23380500	Low Mappability
chr15	23439700	23583800	Low Mappability
chr16	0	81900	High Signal Region
chr16	189500	335100	High Signal Region
chr16	358500	403500	High Signal Region
chr16	428800	638600	High Signal Region
chr16	690000	739200	Low Mappability
chr16	13452300	13460100	High Signal Region
chr16	18278400	18755400	High Signal Region
chr16	19123000	19207700	High Signal Region
chr16	19733500	19816900	High Signal Region
chr16	20626600	20629200	High Signal Region
chr16	20651500	20694600	High Signal Region
chr16	21072300	21091200	Low Mappability
chr16	21370900	21396900	Low Mappability
chr16	21424800	21469500	High Signal Region
chr16	21563800	21585000	High Signal Region
chr16	21791100	21880000	Low Mappability
chr16	21900300	22428200	High Signal Region
chr16	22450500	22562600	High Signal Region
chr17	46900	124800	High Signal Region
chr17	146300	298300	High Signal Region
chr17	404700	556600	Low Mappability
chr17	619700	686500	High Signal Region
chr17	740500	880200	High Signal Region
chr17	1198600	1293800	High Signal Region
chr17	2149700	2165700	Low Mappability
chr17	2761100	2763700	Low Mappability
chr17	3239000	3257800	Low Mappability
chr17	4385300	4387800	High Signal Region
chr17	6857400	6906300	High Signal Region
chr17	7021200	7023100	Low Mappability
chr17	15439000	15441000	Low Mappability
chr17	15842100	15926200	High Signal Region
chr17	19312700	19347400	High Signal Region
chr17	19554100	19950100	High Signal Region
chr17	20112100	20158900	Low Mappability
chr17	20604300	20695500	Low Mappability
chr17	21038400	21087400	High Signal Region
chr17	21310300	21339200	Low Mappability
chr17	22773500	23140700	High Signal Region
chr18	0	159800	High Signal Region
chr18	190900	317300	High Signal Region
chr18	1364400	1393400	High Signal Region
chr18	2449600	2524500	High Signal Region
chr18	2670800	3010900	High Signal Region
chr18	3464900	3477900	High Signal Region
chr18	5788800	5815900	High Signal Region
chr18	7544700	7561700	Low Mappability
chr18	10170500	10172400	Low Mappability
chr18	12275600	12291300	High Signal Region
chr18	15315200	15331500	High Signal Region
chr18	18575500	18577100	High Signal Region
chr18	19297400	19347300	Low Mappability
chr18	20132600	20156100	Low Mappability
chr18	20526200	20528200	Low Mappability
chr18	20786700	20885100	Low Mappability
chr18	20992000	21000900	Low Mappability
chr18	21057500	21122200	High Signal Region
chr18	21143000	21145200	High Signal Region
chr18	21249900	21308100	Low Mappability
chr18	21330500	21926800	High Signal Region
chr19	900	269200	High Signal Region
chr19	2507700	2592000	High Signal Region
chr19	3461000	3513800	High Signal Region
chr19	4381000	4387900	High Signal Region
chr19	6540900	6583000	Low Mappability
chr19	18804900	18815100	High Signal Region
chr19	19810300	19812400	Low Mappability
chr19	20047700	20110600	High Signal Region
chr19	20420700	20422800	Low Mappability
chr19	20549000	20580400	High Signal Region
chr19	20662500	20766300	High Signal Region
chr19	20819100	20856800	High Signal Region
chr19	20880300	21084100	High Signal Region
chr20	0	110200	High Signal Region
chr20	920400	998800	High Signal Region
chr20	1038100	1993600	High Signal Region
chr20	4382500	4446700	High Signal Region
chr20	5955100	6016200	High Signal Region
chr20	7676100	7701100	Low Mappability
chr20	9653500	9692900	High Signal Region
chr20	16345100	16372900	Low Mappability
chr20	17454000	17460700	Low Mappability
chr20	17612000	17614200	Low Mappability
chr20	18335400	18370400	Low Mappability
chr20	18689500	18706400	Low Mappability
chr20	18744600	18749400	High Signal Region
chr20	19572700	19585100	Low Mappability
chr20	19697600	19735400	High Signal Region
chr20	19792300	19821400	High Signal Region
chr20	19855700	19863100	High Signal Region
chr20	19894300	20002300	High Signal Region
chr20	20064500	20177300	High Signal Region
chr20	20203000	20256700	Low Mappability
chr20	20279300	20466000	High Signal Region
chr21	0	67900	High Signal Region
chr21	90800	94600	High Signal Region
chr21	10431400	10478900	Low Mappability
chr21	14487800	14497100	Low Mappability
chr21	15015000	15185700	Low Mappability
chr21	15375800	15417000	High Signal Region
chr21	15503900	15568800	High Signal Region
chr21	15638900	15844900	High Signal Region
chr21	15867100	15987300	Low Mappability
chr22	1300	176900	High Signal Region
chr22	364000	479700	High Signal Region
chr22	596400	670900	High Signal Region
chr22	878700	942200	High Signal Region
chr22	991600	995100	Low Mappability
chr22	1264600	1266700	Low Mappability
chr22	1819500	1855800	High Signal Region
chr22	2241600	2258600	Low Mappability
chr22	3084500	3092000	High Signal Region
chr22	5047700	5049700	Low Mappability
chr22	5137500	5139500	Low Mappability
chr22	5253500	5256200	High Signal Region
chr22	6328500	6330400	Low Mappability
chr22	7427500	7458400	Low Mappability
chr22	11538300	11540600	High Signal Region
chr22	13854600	14300000	High Signal Region
chr22	14330400	14707100	High Signal Region
chr22	14734300	14937700	High Signal Region
chr22	14997200	15313400	High Signal Region
