## Supplementary table 10 for "Multiomics uncovers the epigenomic and transcriptomic response to viral and bacterial stimulation in turbot"

### Sheet: Sheet1
Supplementary table 10. Differential Accesibility Regions (DAR) and Differential Histone Modification Regions (DHMR) located in promoter regions and integrated with Differential Expressed Genes (DEG) for the in vivo and in vitro challenges stimulated with Poly (I:C) and Vibrio (Hypergeometric test, p-value < 0.05)
Comparisson	DAR/DHMR						Integration of DAR/DHMR data at promoter regions of DEG
	all DAR/DHMR			DAR/DHMR at promoter regions			Down					Up
	Down	Up		Down	Up		DEG	DAR/DHMR + DEG	enrichment	p-value		DEG	DAR/DHMR + DEG	enrichment	p-value
ATAC-vitro-poly	-	-		-	-		544	-	-	-		858	-	-	-
ATAC-vitro-vibrio	2739	17878		55	4922		3217	1	-6.19	0.0112034		3321	1259	2.2	2.42921e-206
ATAC-vivo-poly	25	15		4	1		1918	0	-	-		2001	0	-	-
ATAC-vivo-vibrio	43159	16733		1350	6115		929	34	-1.29	0.0668068		910	395	2.03	5.87786e-52
H3K4me3-vitro-poly	-	-		-	-		544	0	-	-		858	0	-	-
H3K4me3-vitro-vibrio	699	10755		53	4289		3217	14	2.35	0.00172171		3321	1164	2.34	5.64176e-211
H3K4me3-vivo-poly	-	1036		-	368		1918	-	-	-		2001	151	5.87	5.34133e-77
H3K4me3-vivo-vibrio	287	9988		22	4024		929	3	4.2	0.0332106		910	242	1.89	4.68244e-24
H3K27ac-vitro-poly	-	20		-	0		544	-	-	-		858	0	-	-
H3K27ac-vitro-vibrio	2	623		0	72		3217	0	-	-		3321	49	5.86	2.7722e-29
H3K27ac-vivo-poly	-	38		-	4		1918	-	-	-		2001	3	10.72	0.00129608
H3K27ac-vivo-vibrio	-	3		-	1		929	-	-	-		910	1	31.43	0.031816
promoters-vitro-poly	-	-		-	-		544	-	-	-		858	-	-	-
promoters-vitro-vibrio	-	-		106	6744		3217	15	1.26	0.209198		3321	1782	2.82	4,538298253289728e-354
promoters-vivo-poly	-	-		4	370		1918	0	-	-		2001	151	5.83	1.33524e-76
promoters-vivo-vibrio	-	-		1263	7082		929	37	-1.11	0.28904		910	463	2.05	1.4199e-66
population size = 28602 transcript genes
number of successes in the population = DAR/DHMR at promoter regions
sample size = DEG
number of successes = DAR/DHMR + DEG
