## Supplementary table 11 for "Multiomics uncovers the epigenomic and transcriptomic response to viral and bacterial stimulation in turbot"

### Sheet: Sheet1
Supplementary table 11. GO enrichment analysis (Biological Process) for the upregulated differentially expressed genes (DEG) with differential accessibility regions (DAR) and/or differential histone modification regions (DHMR) in their promoters (p-value < 0.05).
Group	Enrichment FDR	nGenes	Pathway Genes	Fold Enrichment	Pathway	GO ID	Genes (Ensembl ID)	Genes (Gene Symbol)
in vitro Vibrio promoter up	0.000292413	16	33	3.37063	TRNA modification	GO:0006400	ENSSMAG00000000723 ENSSMAG00000001616 ENSSMAG00000002142 ENSSMAG00000005352 ENSSMAG00000005682 ENSSMAG00000006811 ENSSMAG00000009381 ENSSMAG00000010588 ENSSMAG00000012337 ENSSMAG00000014011 ENSSMAG00000015317 ENSSMAG00000019075 ENSSMAG00000019141 ENSSMAG00000021322 ENSSMAG00000028849 ENSSMAG00000031965	THUMPD1 trmt5 qtrt1 trmt6 trmt61a elp1 elp5 NAT10 elp2 qtrt2 trmt61b pus1 ctu2 trmt10c urm1 ELP6
in vitro Vibrio promoter up	1.77095e-05	22	47	3.22408	RRNA processing	GO:0006364	ENSSMAG00000000253 ENSSMAG00000001515 ENSSMAG00000002863 ENSSMAG00000003472 ENSSMAG00000005909 ENSSMAG00000007133 ENSSMAG00000008767 ENSSMAG00000008869 ENSSMAG00000009443 ENSSMAG00000010588 ENSSMAG00000012626 ENSSMAG00000014338 ENSSMAG00000014518 ENSSMAG00000015441 ENSSMAG00000017210 ENSSMAG00000017499 ENSSMAG00000019318 ENSSMAG00000020390 ENSSMAG00000020911 ENSSMAG00000021362 ENSSMAG00000022293 …	pwp1 rpl7l1 ftsj3 gnl2 bxdc2 utp15 pin4 wdr36 fam207a NAT10 tsr3 tbl3 gnl3l rexo4 rrp9 RPF2 nol9 UTP23 LOC118312785 mphosph10 bud23 C1D
in vitro Vibrio promoter up	7.08081e-07	28	64	3.19924	Protein folding	GO:0006457	ENSSMAG00000000983 ENSSMAG00000001594 ENSSMAG00000001645 ENSSMAG00000001980 ENSSMAG00000002596 ENSSMAG00000006974 ENSSMAG00000007407 ENSSMAG00000008868 ENSSMAG00000009581 ENSSMAG00000009810 ENSSMAG00000010093 ENSSMAG00000011311 ENSSMAG00000011973 ENSSMAG00000012294 ENSSMAG00000012335 ENSSMAG00000014018 ENSSMAG00000014056 ENSSMAG00000014926 ENSSMAG00000015366 ENSSMAG00000015751 ENSSMAG00000016066 …	DNAJC2 PPIF cct6a dnajb1a hsp90ab1 hsp90aa1.2 cct2 dnaja1 LOC118301188 hsp90b1 cwc27 ppil3 dnaja2a clpxb pfdn6 hspd1 mob4 calr3b hspa9 DNAJA4 TRAP1 cct7 TCP1 cct5 LOC118313253 pfdn4 pdrg1 grpel1
in vitro Vibrio promoter up	0.000214421	18	41	3.19323	TRNA aminoacylation for protein translation	GO:0006418	ENSSMAG00000000240 ENSSMAG00000000796 ENSSMAG00000002358 ENSSMAG00000004078 ENSSMAG00000006844 ENSSMAG00000009596 ENSSMAG00000009661 ENSSMAG00000009718 ENSSMAG00000011758 ENSSMAG00000012409 ENSSMAG00000012447 ENSSMAG00000013672 ENSSMAG00000013772 ENSSMAG00000014813 ENSSMAG00000019972 ENSSMAG00000020668 ENSSMAG00000020736 ENSSMAG00000020842	sars2 dars2 farsa lars1b yars2 vars1 cars2 tars1 qars1 mars1 NARS1 gars1 rars1 hars wars1 farsb yars1 vars2
in vitro Vibrio promoter up	3.64174e-05	22	49	3.08975	RRNA metabolic proc.	GO:0016072	ENSSMAG00000000253 ENSSMAG00000001515 ENSSMAG00000002863 ENSSMAG00000003472 ENSSMAG00000005909 ENSSMAG00000007133 ENSSMAG00000008767 ENSSMAG00000008869 ENSSMAG00000009443 ENSSMAG00000010588 ENSSMAG00000012626 ENSSMAG00000014338 ENSSMAG00000014518 ENSSMAG00000015441 ENSSMAG00000017210 ENSSMAG00000017499 ENSSMAG00000019318 ENSSMAG00000020390 ENSSMAG00000020911 ENSSMAG00000021362 ENSSMAG00000022293 …	pwp1 rpl7l1 ftsj3 gnl2 bxdc2 utp15 pin4 wdr36 fam207a NAT10 tsr3 tbl3 gnl3l rexo4 rrp9 RPF2 nol9 UTP23 LOC118312785 mphosph10 bud23 C1D
in vitro Vibrio promoter up	1.09773e-06	29	68	3.05463	TRNA processing	GO:0008033	ENSSMAG00000000641 ENSSMAG00000000723 ENSSMAG00000001616 ENSSMAG00000002142 ENSSMAG00000003394 ENSSMAG00000004896 ENSSMAG00000005016 ENSSMAG00000005096 ENSSMAG00000005352 ENSSMAG00000005682 ENSSMAG00000006406 ENSSMAG00000006811 ENSSMAG00000007173 ENSSMAG00000007907 ENSSMAG00000009381 ENSSMAG00000010094 ENSSMAG00000010588 ENSSMAG00000011419 ENSSMAG00000012337 ENSSMAG00000012868 ENSSMAG00000014011 …	dus2 THUMPD1 trmt5 qtrt1 rpp14 dus3l polr3k rtcb trmt6 trmt61a tsen2 elp1 pus7 tsen15 elp5 ddx1 NAT10 prorp elp2 elac2 qtrt2 trmt61b trnt1 pus1 ctu2 trmt1 trmt10c urm1 ELP6
in vitro Vibrio promoter up	5.03415e-11	48	113	3.05265	TRNA metabolic proc.	GO:0006399	ENSSMAG00000000240 ENSSMAG00000000641 ENSSMAG00000000723 ENSSMAG00000000796 ENSSMAG00000001616 ENSSMAG00000002142 ENSSMAG00000002358 ENSSMAG00000003394 ENSSMAG00000004078 ENSSMAG00000004896 ENSSMAG00000005016 ENSSMAG00000005096 ENSSMAG00000005352 ENSSMAG00000005682 ENSSMAG00000006406 ENSSMAG00000006811 ENSSMAG00000006844 ENSSMAG00000007173 ENSSMAG00000007907 ENSSMAG00000009381 ENSSMAG00000009596 …	sars2 dus2 THUMPD1 dars2 trmt5 qtrt1 farsa rpp14 lars1b dus3l polr3k rtcb trmt6 trmt61a tsen2 elp1 yars2 pus7 tsen15 elp5 vars1 cars2 tars1 ddx1 NAT10 prorp sepsecs qars1 elp2 mars1 NARS1 elac2 gars1 rars1 qtrt2 hars trmt61b trnt1 pus1 ctu2 wars1 farsb yars1 vars2 trmt1 trmt10c urm1 ELP6
in vitro Vibrio promoter up	0.000435459	18	43	3.03357	Amino acid activation	GO:0043038	ENSSMAG00000000240 ENSSMAG00000000796 ENSSMAG00000002358 ENSSMAG00000004078 ENSSMAG00000006844 ENSSMAG00000009596 ENSSMAG00000009661 ENSSMAG00000009718 ENSSMAG00000011758 ENSSMAG00000012409 ENSSMAG00000012447 ENSSMAG00000013672 ENSSMAG00000013772 ENSSMAG00000014813 ENSSMAG00000019972 ENSSMAG00000020668 ENSSMAG00000020736 ENSSMAG00000020842	sars2 dars2 farsa lars1b yars2 vars1 cars2 tars1 qars1 mars1 NARS1 gars1 rars1 hars wars1 farsb yars1 vars2
in vitro Vibrio promoter up	7.08081e-07	32	74	2.95507	Ribosome biogenesis	GO:0042254	ENSSMAG00000000253 ENSSMAG00000000270 ENSSMAG00000000297 ENSSMAG00000001515 ENSSMAG00000001774 ENSSMAG00000002863 ENSSMAG00000003472 ENSSMAG00000005622 ENSSMAG00000005666 ENSSMAG00000005909 ENSSMAG00000006217 ENSSMAG00000007133 ENSSMAG00000008767 ENSSMAG00000008869 ENSSMAG00000009443 ENSSMAG00000010588 ENSSMAG00000012626 ENSSMAG00000014338 ENSSMAG00000014518 ENSSMAG00000015226 ENSSMAG00000015441 …	pwp1 nop58 WDR12 rpl7l1 mdn1 ftsj3 gnl2 rbis EIF6 bxdc2 nip7 utp15 pin4 wdr36 fam207a NAT10 tsr3 tbl3 gnl3l rrs1 rexo4 naf1 rrp9 RPF2 nol9 BMS1 UTP23 ltv1 LOC118312785 mphosph10 bud23 C1D
in vitro Vibrio promoter up	8.4796e-15	70	173	2.87737	NcRNA metabolic proc.	GO:0034660	ENSSMAG00000000240 ENSSMAG00000000253 ENSSMAG00000000641 ENSSMAG00000000723 ENSSMAG00000000796 ENSSMAG00000001515 ENSSMAG00000001616 ENSSMAG00000002142 ENSSMAG00000002358 ENSSMAG00000002863 ENSSMAG00000003394 ENSSMAG00000003472 ENSSMAG00000004078 ENSSMAG00000004896 ENSSMAG00000005016 ENSSMAG00000005096 ENSSMAG00000005352 ENSSMAG00000005682 ENSSMAG00000005909 ENSSMAG00000006406 ENSSMAG00000006811 …	sars2 pwp1 dus2 THUMPD1 dars2 rpl7l1 trmt5 qtrt1 farsa ftsj3 rpp14 gnl2 lars1b dus3l polr3k rtcb trmt6 trmt61a bxdc2 tsen2 elp1 yars2 utp15 pus7 tsen15 pin4 wdr36 elp5 fam207a vars1 cars2 tars1 ddx1 NAT10 prorp sepsecs qars1 elp2 mars1 NARS1 tsr3 elac2 gars1 rars1 qtrt2 tbl3 gnl3l hars trmt61b trnt1 rexo4 rrp9 RPF2 pus1 ctu2 nol9 DGCR8 wars1 UTP23 farsb yars1 vars2 LOC118312785 trmt1 trmt10c mpho…
in vitro Vibrio promoter up	1.21426e-10	51	125	2.86504	NcRNA processing	GO:0034470	ENSSMAG00000000253 ENSSMAG00000000641 ENSSMAG00000000723 ENSSMAG00000001515 ENSSMAG00000001616 ENSSMAG00000002142 ENSSMAG00000002863 ENSSMAG00000003394 ENSSMAG00000003472 ENSSMAG00000004896 ENSSMAG00000005016 ENSSMAG00000005096 ENSSMAG00000005352 ENSSMAG00000005682 ENSSMAG00000005909 ENSSMAG00000006406 ENSSMAG00000006811 ENSSMAG00000007133 ENSSMAG00000007173 ENSSMAG00000007907 ENSSMAG00000008767 …	pwp1 dus2 THUMPD1 rpl7l1 trmt5 qtrt1 ftsj3 rpp14 gnl2 dus3l polr3k rtcb trmt6 trmt61a bxdc2 tsen2 elp1 utp15 pus7 tsen15 pin4 wdr36 elp5 fam207a ddx1 NAT10 prorp elp2 tsr3 elac2 qtrt2 tbl3 gnl3l trmt61b trnt1 rexo4 rrp9 RPF2 pus1 ctu2 nol9 DGCR8 UTP23 LOC118312785 trmt1 trmt10c mphosph10 bud23 urm1 ELP6 C1D
in vitro Vibrio promoter up	1.36119e-07	41	103	2.70972	Ribonucleoprotein complex biogenesis	GO:0022613	ENSSMAG00000000253 ENSSMAG00000000270 ENSSMAG00000000297 ENSSMAG00000001515 ENSSMAG00000001774 ENSSMAG00000002863 ENSSMAG00000003472 ENSSMAG00000005622 ENSSMAG00000005666 ENSSMAG00000005909 ENSSMAG00000006217 ENSSMAG00000007133 ENSSMAG00000008765 ENSSMAG00000008767 ENSSMAG00000008869 ENSSMAG00000009443 ENSSMAG00000010588 ENSSMAG00000010879 ENSSMAG00000012105 ENSSMAG00000012626 ENSSMAG00000013211 …	pwp1 nop58 WDR12 rpl7l1 mdn1 ftsj3 gnl2 rbis EIF6 bxdc2 nip7 utp15 snrpd1 pin4 wdr36 fam207a NAT10 eif2d EIF3L tsr3 prpf31 tbl3 gnl3l rrs1 rexo4 naf1 usp39 EIF3C rrp9 RPF2 snrpe nol9 BMS1 UTP23 clns1a ltv1 LOC118312785 mphosph10 bud23 SNRPC C1D
in vitro Vibrio promoter up	0.000264501	27	78	2.49334	RNA modification	GO:0009451	ENSSMAG00000000723 ENSSMAG00000000903 ENSSMAG00000001616 ENSSMAG00000002142 ENSSMAG00000002552 ENSSMAG00000002863 ENSSMAG00000005352 ENSSMAG00000005682 ENSSMAG00000005720 ENSSMAG00000006811 ENSSMAG00000007173 ENSSMAG00000009381 ENSSMAG00000010588 ENSSMAG00000011738 ENSSMAG00000012337 ENSSMAG00000014011 ENSSMAG00000015317 ENSSMAG00000015529 ENSSMAG00000019075 ENSSMAG00000019141 ENSSMAG00000020340 …	THUMPD1 rpusd2 trmt5 qtrt1 dkc1 ftsj3 trmt6 trmt61a mrm2 elp1 pus7 elp5 NAT10 nop2 elp2 qtrt2 trmt61b naf1 pus1 ctu2 pus3 rpusd4 trmt10c bud23 urm1 ELP6 LOC118309463
in vitro Vibrio promoter up	7.76427e-10	94	336	2.04412	RNA processing	GO:0006396	ENSSMAG00000000253 ENSSMAG00000000641 ENSSMAG00000000723 ENSSMAG00000001043 ENSSMAG00000001515 ENSSMAG00000001616 ENSSMAG00000002142 ENSSMAG00000002197 ENSSMAG00000002273 ENSSMAG00000002552 ENSSMAG00000002863 ENSSMAG00000003095 ENSSMAG00000003394 ENSSMAG00000003472 ENSSMAG00000003703 ENSSMAG00000004281 ENSSMAG00000004896 ENSSMAG00000005016 ENSSMAG00000005096 ENSSMAG00000005308 ENSSMAG00000005352 …	pwp1 dus2 THUMPD1 sart1 rpl7l1 trmt5 qtrt1 cstf3 prpf19 dkc1 ftsj3 xab2 rpp14 gnl2 thrap3a SLU7 dus3l polr3k rtcb prpf18 trmt6 trmt61a bxdc2 dhx37 tsen2 elp1 prpf39 phf5a utp15 pus7 LOC118319107 tsen15 snrpd1 pin4 wdr36 elp5 fam207a mrm1 ddx1 eftud2 thoc7 NAT10 cwc25 prpf40a larp7 prorp ERN2 TDRD3 nop2 exosc9 elp2 tsr3 elac2 prpf31 qtrt2 grsf1 tbl3 cdc40 gnl3l trmt61b srrt trnt1 rexo4 cwc15 usp39…
in vitro Vibrio promoter up	4.79548e-06	74	289	1.87539	Peptide biosynthetic proc.	GO:0043043	ENSSMAG00000000240 ENSSMAG00000000398 ENSSMAG00000000509 ENSSMAG00000000796 ENSSMAG00000001235 ENSSMAG00000001456 ENSSMAG00000001696 ENSSMAG00000002207 ENSSMAG00000002255 ENSSMAG00000002358 ENSSMAG00000002544 ENSSMAG00000003013 ENSSMAG00000003218 ENSSMAG00000003537 ENSSMAG00000003899 ENSSMAG00000004078 ENSSMAG00000004282 ENSSMAG00000004467 ENSSMAG00000005620 ENSSMAG00000005666 ENSSMAG00000006036 …	sars2 GOLGA1 eif2b3 dars2 eef1g rps20 CPEB4 mrpl18 eif4e1c farsa mrps21 mrpl47 rps23 eif4e2rs1 mrps15 lars1b rpl12 LOC118316661 gclc EIF6 EIF5 EIF4E3 RPL5 yars2 eif4a2 rpl28 rps6 mrpl23 mrpl14 vars1 cars2 tars1 gclm rps17 eif1axb LOC118319301 tufm eif4eb eif2d mrps11 MRPL2 taf10 mrpl3 qars1 EIF3L mars1 NARS1 rpl37a gfm1 rpl29 gars1 rars1 hars eif2s2 EIF3C rpl11 EIF3K eef1e1 wars1 rpl13a farsb yar…
in vitro Vibrio promoter up	1.09723e-06	82	325	1.87384	Peptide metabolic proc.	GO:0006518	ENSSMAG00000000240 ENSSMAG00000000398 ENSSMAG00000000509 ENSSMAG00000000796 ENSSMAG00000001235 ENSSMAG00000001456 ENSSMAG00000001696 ENSSMAG00000002207 ENSSMAG00000002255 ENSSMAG00000002358 ENSSMAG00000002544 ENSSMAG00000003013 ENSSMAG00000003218 ENSSMAG00000003537 ENSSMAG00000003899 ENSSMAG00000004078 ENSSMAG00000004282 ENSSMAG00000004467 ENSSMAG00000004866 ENSSMAG00000005453 ENSSMAG00000005620 …	sars2 GOLGA1 eif2b3 dars2 eef1g rps20 CPEB4 mrpl18 eif4e1c farsa mrps21 mrpl47 rps23 eif4e2rs1 mrps15 lars1b rpl12 LOC118316661 ethe1 gsta.1 gclc EIF6 EIF5 EIF4E3 spcs1 RPL5 yars2 eif4a2 rpl28 rps6 mrpl23 mrpl14 vars1 cars2 tars1 gclm rps17 eif1axb LOC118319301 tufm eif4eb eif2d mrps11 MRPL2 taf10 mrpl3 qars1 EIF3L mars1 NARS1 rpl37a clic2 gfm1 rpl29 gars1 rars1 hars kdm2aa eif2s2 EIF3C cpda rpl1…
in vitro Vibrio promoter up	7.49828e-06	76	307	1.83633	Amide biosynthetic proc.	GO:0043604	ENSSMAG00000000240 ENSSMAG00000000398 ENSSMAG00000000509 ENSSMAG00000000796 ENSSMAG00000001235 ENSSMAG00000001456 ENSSMAG00000001696 ENSSMAG00000002207 ENSSMAG00000002255 ENSSMAG00000002358 ENSSMAG00000002544 ENSSMAG00000003013 ENSSMAG00000003218 ENSSMAG00000003469 ENSSMAG00000003537 ENSSMAG00000003899 ENSSMAG00000004078 ENSSMAG00000004282 ENSSMAG00000004467 ENSSMAG00000005620 ENSSMAG00000005666 …	sars2 GOLGA1 eif2b3 dars2 eef1g rps20 CPEB4 mrpl18 eif4e1c farsa mrps21 mrpl47 rps23 pdhb eif4e2rs1 mrps15 lars1b rpl12 LOC118316661 gclc EIF6 EIF5 EIF4E3 RPL5 yars2 eif4a2 rpl28 rps6 mrpl23 mrpl14 vars1 cars2 tars1 gclm rps17 eif1axb LOC118319301 tufm eif4eb eif2d mrps11 MRPL2 taf10 mrpl3 qars1 EIF3L PDHA1 mars1 NARS1 rpl37a gfm1 rpl29 gars1 rars1 hars eif2s2 EIF3C rpl11 EIF3K eef1e1 wars1 rpl13…
in vitro Vibrio promoter up	2.58305e-05	71	284	1.81988	Translation	GO:0006412	ENSSMAG00000000240 ENSSMAG00000000398 ENSSMAG00000000509 ENSSMAG00000000796 ENSSMAG00000001235 ENSSMAG00000001456 ENSSMAG00000001696 ENSSMAG00000002207 ENSSMAG00000002255 ENSSMAG00000002358 ENSSMAG00000002544 ENSSMAG00000003013 ENSSMAG00000003218 ENSSMAG00000003537 ENSSMAG00000003899 ENSSMAG00000004078 ENSSMAG00000004282 ENSSMAG00000005666 ENSSMAG00000006036 ENSSMAG00000006106 ENSSMAG00000006765 …	sars2 GOLGA1 eif2b3 dars2 eef1g rps20 CPEB4 mrpl18 eif4e1c farsa mrps21 mrpl47 rps23 eif4e2rs1 mrps15 lars1b rpl12 EIF6 EIF5 EIF4E3 RPL5 yars2 eif4a2 rpl28 rps6 mrpl23 mrpl14 vars1 cars2 tars1 rps17 eif1axb LOC118319301 tufm eif4eb eif2d mrps11 MRPL2 taf10 mrpl3 qars1 EIF3L mars1 NARS1 rpl37a gfm1 rpl29 gars1 rars1 hars eif2s2 EIF3C rpl11 EIF3K eef1e1 wars1 rpl13a farsb yars1 rps24 vars2 uba52 ei…
in vitro Vibrio promoter up	2.61512e-05	85	375	1.71559	Cellular amide metabolic proc.	GO:0043603	ENSSMAG00000000240 ENSSMAG00000000398 ENSSMAG00000000509 ENSSMAG00000000796 ENSSMAG00000001235 ENSSMAG00000001456 ENSSMAG00000001696 ENSSMAG00000002207 ENSSMAG00000002255 ENSSMAG00000002358 ENSSMAG00000002544 ENSSMAG00000003013 ENSSMAG00000003218 ENSSMAG00000003469 ENSSMAG00000003537 ENSSMAG00000003899 ENSSMAG00000004078 ENSSMAG00000004282 ENSSMAG00000004467 ENSSMAG00000004866 ENSSMAG00000005453 …	sars2 GOLGA1 eif2b3 dars2 eef1g rps20 CPEB4 mrpl18 eif4e1c farsa mrps21 mrpl47 rps23 pdhb eif4e2rs1 mrps15 lars1b rpl12 LOC118316661 ethe1 gsta.1 gclc EIF6 EIF5 EIF4E3 spcs1 RPL5 yars2 eif4a2 rpl28 rps6 mrpl23 mrpl14 vars1 cars2 tars1 gclm rps17 eif1axb LOC118319301 tufm eif4eb eif2d mrps11 MRPL2 taf10 mrpl3 qars1 EIF3L PDHA1 mars1 NARS1 rpl37a clic2 gfm1 rpl29 gars1 rars1 hars kdm2aa eif2s2 EIF3…
in vitro Vibrio promoter up	0.000144464	122	702	1.50354	Organonitrogen compound biosynthetic proc.	GO:1901566	ENSSMAG00000000077 ENSSMAG00000000240 ENSSMAG00000000398 ENSSMAG00000000509 ENSSMAG00000000754 ENSSMAG00000000796 ENSSMAG00000001035 ENSSMAG00000001235 ENSSMAG00000001456 ENSSMAG00000001696 ENSSMAG00000001704 ENSSMAG00000002024 ENSSMAG00000002059 ENSSMAG00000002207 ENSSMAG00000002255 ENSSMAG00000002358 ENSSMAG00000002544 ENSSMAG00000002699 ENSSMAG00000002742 ENSSMAG00000002903 ENSSMAG00000003013 …	nampta sars2 GOLGA1 eif2b3 zgc:172121 dars2 atp5pd eef1g rps20 CPEB4 stt3a pigv impdh1b mrpl18 eif4e1c farsa mrps21 cthl zdhhc8a oat mrpl47 dpm3 rps23 glulb pdhb eif4e2rs1 LOC118284240 ASS1 mrps15 lars1b rpl12 LOC118316661 adka gclc EIF6 ctps1b EIF5 st3gal3b EIF4E3 shmt1 RPL5 yars2 fpgs eif4a2 rpl28 rps6 mrpl23 mrpl14 pnpo vars1 uck2b cars2 pigs tars1 gclm rps17 eif1axb nme3 LOC118319301 tufm imp…
in vivo Poly IC promoter up	0.0481144	2	4	39.8633	Antigen processing and presentation of endogenous antigen	GO:0019883	ENSSMAG00000008938 ENSSMAG00000011433	erap1b tapbpl
in vivo Poly IC promoter up	0.0481144	2	4	39.8633	Antigen processing and presentation of peptide antigen via MHC class I	GO:0002474	ENSSMAG00000008938 ENSSMAG00000011433	erap1b tapbpl
in vivo Poly IC promoter up	0.00175055	7	64	9.4591	Protein folding	GO:0006457	ENSSMAG00000002596 ENSSMAG00000005047 ENSSMAG00000006974 ENSSMAG00000008868 ENSSMAG00000009810 ENSSMAG00000014926 ENSSMAG00000015751	hsp90ab1 LOC118318042 hsp90aa1.2 dnaja1 hsp90b1 calr3b DNAJA4
in vivo Poly IC promoter up	0.00175055	9	141	6.64389	Reg. of apoptotic proc.	GO:0042981	ENSSMAG00000002753 ENSSMAG00000010005 ENSSMAG00000011568 ENSSMAG00000012669 ENSSMAG00000014103 ENSSMAG00000015624 ENSSMAG00000017656 ENSSMAG00000020122 ENSSMAG00000024868	apaf1 LOC118283202 bida casp8 LOC118289010 casp10 socs3a grinab bcl2l10
in vivo Poly IC promoter up	0.00175055	9	141	6.64389	Reg. of programmed cell death	GO:0043067	ENSSMAG00000002753 ENSSMAG00000010005 ENSSMAG00000011568 ENSSMAG00000012669 ENSSMAG00000014103 ENSSMAG00000015624 ENSSMAG00000017656 ENSSMAG00000020122 ENSSMAG00000024868	apaf1 LOC118283202 bida casp8 LOC118289010 casp10 socs3a grinab bcl2l10
in vivo Poly IC promoter up	0.022889	9	215	4.42926	Apoptotic proc.	GO:0006915	ENSSMAG00000002753 ENSSMAG00000010005 ENSSMAG00000011568 ENSSMAG00000012669 ENSSMAG00000014103 ENSSMAG00000015624 ENSSMAG00000017656 ENSSMAG00000020122 ENSSMAG00000024868	apaf1 LOC118283202 bida casp8 LOC118289010 casp10 socs3a grinab bcl2l10
in vivo Poly IC promoter up	0.022889	9	217	4.37524	Programmed cell death	GO:0012501	ENSSMAG00000002753 ENSSMAG00000010005 ENSSMAG00000011568 ENSSMAG00000012669 ENSSMAG00000014103 ENSSMAG00000015624 ENSSMAG00000017656 ENSSMAG00000020122 ENSSMAG00000024868	apaf1 LOC118283202 bida casp8 LOC118289010 casp10 socs3a grinab bcl2l10
in vivo Poly IC promoter up	0.0256456	9	224	4.22082	Cell death	GO:0008219	ENSSMAG00000002753 ENSSMAG00000010005 ENSSMAG00000011568 ENSSMAG00000012669 ENSSMAG00000014103 ENSSMAG00000015624 ENSSMAG00000017656 ENSSMAG00000020122 ENSSMAG00000024868	apaf1 LOC118283202 bida casp8 LOC118289010 casp10 socs3a grinab bcl2l10
in vivo Vibrio promoter up	0.0140585	4	8	17.2943	Peptidyl-arginine methylation	GO:0018216	ENSSMAG00000002669 ENSSMAG00000008265 ENSSMAG00000014662 ENSSMAG00000014871	prmt7 prmt3 prmt5 prmt1
in vivo Vibrio promoter up	0.0140585	4	6	17.2943	Polyamine biosynthetic proc.	GO:0006596	ENSSMAG00000012095 ENSSMAG00000014838 ENSSMAG00000017373 ENSSMAG00000022812	sms odc1 srm AMD1
in vivo Vibrio promoter up	0.0140585	4	9	14.8237	Amine biosynthetic proc.	GO:0009309	ENSSMAG00000012095 ENSSMAG00000014838 ENSSMAG00000017373 ENSSMAG00000022812	sms odc1 srm AMD1
in vivo Vibrio promoter up	0.0140585	4	9	14.8237	Peptidyl-arginine modification	GO:0018195	ENSSMAG00000002669 ENSSMAG00000008265 ENSSMAG00000014662 ENSSMAG00000014871	prmt7 prmt3 prmt5 prmt1
in vivo Vibrio promoter up	0.0140585	4	9	14.8237	Cellular biogenic amine biosynthetic proc.	GO:0042401	ENSSMAG00000012095 ENSSMAG00000014838 ENSSMAG00000017373 ENSSMAG00000022812	sms odc1 srm AMD1
in vivo Vibrio promoter up	0.0317171	4	10	11.5295	Polyamine metabolic proc.	GO:0006595	ENSSMAG00000012095 ENSSMAG00000014838 ENSSMAG00000017373 ENSSMAG00000022812	sms odc1 srm AMD1
in vivo Vibrio promoter up	0.0431606	5	20	6.82669	Protein localization to nucleus	GO:0034504	ENSSMAG00000004050 ENSSMAG00000012008 ENSSMAG00000012862 ENSSMAG00000018905 ENSSMAG00000019912	LOC118312104 LOC118288969 kpnb3 kpna7 ipo4
in vivo Vibrio promoter up	0.0431606	5	20	6.82669	Import into nucleus	GO:0051170	ENSSMAG00000004050 ENSSMAG00000012008 ENSSMAG00000012862 ENSSMAG00000018905 ENSSMAG00000019912	LOC118312104 LOC118288969 kpnb3 kpna7 ipo4
in vivo Vibrio promoter up	0.0431606	6	32	5.36719	Protein import	GO:0017038	ENSSMAG00000004050 ENSSMAG00000006508 ENSSMAG00000012008 ENSSMAG00000012862 ENSSMAG00000018905 ENSSMAG00000019912	LOC118312104 tomm40 LOC118288969 kpnb3 kpna7 ipo4
in vivo Vibrio promoter up	0.0421011	7	47	5.04417	Cellular carbohydrate metabolic proc.	GO:0044262	ENSSMAG00000001512 ENSSMAG00000004152 ENSSMAG00000006305 ENSSMAG00000007366 ENSSMAG00000012459 ENSSMAG00000017135 ENSSMAG00000020019	LOC118289817 hk1 UGP2 LOC118302645 PFKFB3 ppp1cab hk2
in vivo Vibrio promoter up	0.0140585	10	67	4.71662	DNA replication	GO:0006260	ENSSMAG00000000511 ENSSMAG00000004737 ENSSMAG00000006219 ENSSMAG00000010177 ENSSMAG00000010732 ENSSMAG00000011017 ENSSMAG00000013066 ENSSMAG00000013821 ENSSMAG00000018291 ENSSMAG00000019524	PRIM1 pold2 gins4 pold1 rfc1 mcm7 pole LOC118294455 pola2 ssrp1a
in vivo Vibrio promoter up	0.0431606	8	55	3.99099	Establishment of protein localization to organelle	GO:0072594	ENSSMAG00000004050 ENSSMAG00000006508 ENSSMAG00000007639 ENSSMAG00000010393 ENSSMAG00000012008 ENSSMAG00000012862 ENSSMAG00000018905 ENSSMAG00000019912	LOC118312104 tomm40 srp72 sec63 LOC118288969 kpnb3 kpna7 ipo4
in vivo Vibrio promoter up	0.0431606	9	68	3.82742	Protein localization to organelle	GO:0033365	ENSSMAG00000001978 ENSSMAG00000004050 ENSSMAG00000006508 ENSSMAG00000007639 ENSSMAG00000010393 ENSSMAG00000012008 ENSSMAG00000012862 ENSSMAG00000018905 ENSSMAG00000019912	kdelr2b LOC118312104 tomm40 srp72 sec63 LOC118288969 kpnb3 kpna7 ipo4
in vivo Vibrio promoter up	0.0431606	10	126	3.36902	Macromolecule glycosylation	GO:0043413	ENSSMAG00000001704 ENSSMAG00000002755 ENSSMAG00000006626 ENSSMAG00000009772 ENSSMAG00000011567 ENSSMAG00000013941 ENSSMAG00000017289 ENSSMAG00000017581 ENSSMAG00000020105 ENSSMAG00000025112	stt3a si:ch73-91k6.2 poglut2 st6galnac6 rpn1 galnt7 rpn2 uggt1 STT3B dad1
in vivo Vibrio promoter up	0.0431606	10	128	3.32582	Glycosylation	GO:0070085	ENSSMAG00000001704 ENSSMAG00000002755 ENSSMAG00000006626 ENSSMAG00000009772 ENSSMAG00000011567 ENSSMAG00000013941 ENSSMAG00000017289 ENSSMAG00000017581 ENSSMAG00000020105 ENSSMAG00000025112	stt3a si:ch73-91k6.2 poglut2 st6galnac6 rpn1 galnt7 rpn2 uggt1 STT3B dad1
in vivo Vibrio promoter up	0.0421011	17	259	2.54916	Carbohydrate metabolic proc.	GO:0005975	ENSSMAG00000001512 ENSSMAG00000001899 ENSSMAG00000002755 ENSSMAG00000003705 ENSSMAG00000004152 ENSSMAG00000004350 ENSSMAG00000006305 ENSSMAG00000006480 ENSSMAG00000007366 ENSSMAG00000007622 ENSSMAG00000008080 ENSSMAG00000008810 ENSSMAG00000009159 ENSSMAG00000010155 ENSSMAG00000012459 ENSSMAG00000017135 ENSSMAG00000020019	LOC118289817 pgm5 si:ch73-91k6.2 pgam1b hk1 man1a1 UGP2 PFKP LOC118302645 mogs g6pc3 ldha pgm3 edem3 PFKFB3 ppp1cab hk2
in vivo Vibrio promoter up	0.0431606	18	244	2.33473	Cellular protein localization	GO:0034613	ENSSMAG00000001978 ENSSMAG00000004050 ENSSMAG00000004635 ENSSMAG00000005438 ENSSMAG00000006508 ENSSMAG00000007639 ENSSMAG00000007838 ENSSMAG00000007876 ENSSMAG00000010393 ENSSMAG00000011675 ENSSMAG00000012008 ENSSMAG00000012862 ENSSMAG00000013039 ENSSMAG00000014249 ENSSMAG00000018905 ENSSMAG00000018969 ENSSMAG00000019912 ENSSMAG00000021007	kdelr2b LOC118312104 copb2 LOC118288650 tomm40 srp72 LOC118312376 vps26c sec63 ipo9 LOC118288969 kpnb3 snx9b ap2s1 kpna7 atp6ap1b ipo4 xpo1a
in vivo Vibrio promoter up	0.0431606	18	246	2.31161	Cellular macromolecule localization	GO:0070727	ENSSMAG00000001978 ENSSMAG00000004050 ENSSMAG00000004635 ENSSMAG00000005438 ENSSMAG00000006508 ENSSMAG00000007639 ENSSMAG00000007838 ENSSMAG00000007876 ENSSMAG00000010393 ENSSMAG00000011675 ENSSMAG00000012008 ENSSMAG00000012862 ENSSMAG00000013039 ENSSMAG00000014249 ENSSMAG00000018905 ENSSMAG00000018969 ENSSMAG00000019912 ENSSMAG00000021007	kdelr2b LOC118312104 copb2 LOC118288650 tomm40 srp72 LOC118312376 vps26c sec63 ipo9 LOC118288969 kpnb3 snx9b ap2s1 kpna7 atp6ap1b ipo4 xpo1a
in vivo Vibrio promoter up	0.0215163	25	415	2.24407	Carbohydrate derivative metabolic proc.	GO:1901135	ENSSMAG00000000864 ENSSMAG00000001704 ENSSMAG00000002509 ENSSMAG00000002755 ENSSMAG00000003705 ENSSMAG00000004152 ENSSMAG00000006157 ENSSMAG00000006305 ENSSMAG00000006480 ENSSMAG00000006626 ENSSMAG00000006736 ENSSMAG00000009576 ENSSMAG00000009772 ENSSMAG00000010155 ENSSMAG00000011567 ENSSMAG00000012459 ENSSMAG00000012491 ENSSMAG00000013941 ENSSMAG00000014755 ENSSMAG00000017289 ENSSMAG00000017581 …	ADK stt3a pglyrp6 si:ch73-91k6.2 pgam1b hk1 prps1b UGP2 PFKP poglut2 gfpt1 LOC118310465 st6galnac6 edem3 rpn1 PFKFB3 hprt1 galnt7 ppat rpn2 uggt1 hk2 STT3B dad1 pgap3
in vivo Vibrio promoter up	0.0215163	32	911	2.00513	Transmembrane transport	GO:0055085	ENSSMAG00000002240 ENSSMAG00000002524 ENSSMAG00000005038 ENSSMAG00000005391 ENSSMAG00000005686 ENSSMAG00000006508 ENSSMAG00000007180 ENSSMAG00000007448 ENSSMAG00000007747 ENSSMAG00000008070 ENSSMAG00000008102 ENSSMAG00000009799 ENSSMAG00000010393 ENSSMAG00000010889 ENSSMAG00000011619 ENSSMAG00000012097 ENSSMAG00000012406 ENSSMAG00000013882 ENSSMAG00000014308 ENSSMAG00000014328 ENSSMAG00000015810 …	tcirg1b mcoln1b slc39a11 LOC118287930 slc7a8a tomm40 itpr2 SLC49A3 slc2a1b clcn7 slc2a6 atp6v0ca sec63 LOC118309774 slc8b1 wu:fb13g09 slc35b1 LOC118288807 ATP6V0C slc16a6b ABCF2 atp6v1ba slc16a9a atp6v0b SLC43A2 LOC118285951 mfsd14bb slc16a3b atp6ap1b atp2a2b nnt atp6v0d1
